# p53 activity licenses transcriptional regulation by YAP/TAZ-TEAD to shape expression landscapes during tumorigenesis

**DOI:** 10.1101/2025.09.29.679387

**Authors:** Cole Martin, William B. Sullivan, Scott Bang, Joseph R. Gomes, A. Cole Edwards, Channing J. Der, Cheng Fan, Yusha Liu, John P. Morris

## Abstract

The tumor suppressor p53 is the most frequently disabled gene in cancer, where its inactivation promotes the transition between transcriptionally distinct pre-malignant and malignant disease. How p53 action shapes these stage-dependent expression landscapes is poorly understood. Using a mouse model where p53 function is restored in advanced pancreatic cancer, we demonstrate that p53 dependent gene expression is determined by regulation of YAP/TAZ-TEAD transcriptional complexes at multiple levels of molecular control. Restoration of p53 activity in pancreatic cancer cells expands transcriptional regulation by reorganizing TEAD binding at newly accessible enhancer landscapes, resulting in distinct TEAD-driven gene regulatory networks when p53 is inactivated versus engaged. Furthermore, p53 potentiates expression of newly licensed TEAD targets by increasing TAZ levels in response to the actin remodeling associated with cell cycle arrest and senescence. Thus, p53 activity controls the qualitative and quantitative output of YAP/TAZ-TEAD, including secretory programs involved in tumor-immune communication and remodeling of the microenvironment. Our work nominates regulation of YAP/TAZ-TEAD via p53 as a mechanism that determines stage dependent transcriptional landscapes during stepwise tumorigenesis.
