## Supplementary Table 1 for "p53 activity licenses transcriptional regulation by YAP/TAZ-TEAD to shape expression landscapes during tumorigenesis"

### Sheet: Mus musculus qPCR Primers
Primer Name	Sequence
Gusb-F	GGCTGGTGACCTACTGGATTT
Gusb-R	GGCACTGGGAACCTGAAGT
Cyr61-F	CTGCGCTAAACAACTCAACGA
Cyr61-R	GCAGATCCCTTTCAGAGCGG
Aldh1a1-F	ATACTTGTCGGATTTAGGAGGCT
Aldh1a1-R	GGGCCTATCTTCCAAATGAACA
Thbs1-F	GGGGAGATAACGGTGTGTTTG
Thbs1-R	CGGGGATCAGGTTGGCATT
Yap1-F	TACTGATGCAGGTACTGCGG
Yap1-R	TCAGGGATCTCAAAGGAGGAC
Wwtr1-F	CATGGCGGAAAAAGATCCTCC
Wwtr1-R	GTCGGTCACGTCATAGGACTG
Vegfa-F	GCACATAGAGAGAATGAGCTTCC
Vegfa-R	CTCCGCTCTGAACAAGGCT
Igfbp2-F	CAGACGCTACGCTGCTATCC
Igfbp2-R	CCCTCAGAGTGGTCGTCATCA
Igfbp5-F	AAGACAGCACAACTTCAGTTCA
Igfbp5-R	TCACAGGGAAGGATGTTTGAGT
Pgf-F	TCTGCTGGGAACAACTCAACA
Pgf-R	GTGAGACACCTCATCAGGGTAT
Egf-F	AGCATCTCTCGGATTGACCCA
Egf-R	CCTGTCCCGTTAAGGAAAACTCT
Csf1-F	GGCTTGGCTTGGGATGATTCT
Csf1-R	GAGGGTCTGGCAGGTACTC
Csf2-F	GGCCTTGGAAGCATGTAGAGG
Csf2-R	GGAGAACTCGTTAGAGACGACTT
Csf3-F	ATGGCTCAACTTTCTGCCCAG
Csf3-R	CTGACAGTGACCAGGGGAAC
Mmp14-F	CAGTATGGCTACCTACCTCCAG
Mmp14-R	GCCTTGCCTGTCACTTGTAAA
Fgf7-F	CTCTACAGGTCATGCTTCCACC
Fgf7-R	ACAGAACAGTCTTCTCACCCT
Edn1-F	GCACCGGAGCTGAGAATGG
Edn1-R	GTGGCAGAAGTAGACACACTC
Lif-F	ATTGTGCCCTTACTGCTGCTG
Lif-R	GCCAGTTGATTCTTGATCTGGT
MCP-1/Ccl2-F	TTAAAAACCTGGATCGGAACCAA
MCP-1/Ccl2-R	GCATTAGCTTCAGATTTACGGGT
Fgf18-F	CCTGCACTTGCCTGTGTTTAC
Fgf18-R	TGCTTCCGACTCACATCATCT
Col11a1-F	CCAGCGGGTCTTATGGGTC
Col11a1-R	TGGTAACATCAGCATGGTTCC

### Sheet: Mus musculus shRNA sequences
shRNA Name	Sequence
shRenilla	TAGATAAGCATTATAATTCCT
shYap1#1 (711)	TTAAGAAGTATCTTTGACCAGA
shYap1#2 (1582)	TCTTTATCTAGCTTGGTGGCAG
shWwtr1#1 (577)	TTAAGGAAGTATCTCTGGCCAG
shWwtr1#2 (1009)	TTGGTGACAGATCTCATATCTG
shCdkn1a/p21	TTTAAGTTTGGAGACTGGGAG
