## Supplementary Figure 2 for "p53 activity licenses transcriptional regulation by YAP/TAZ-TEAD to shape expression landscapes during tumorigenesis"

### Sheet: Primary Antibodies
Target Name	Source	Antibody Name	Identifier	Application	Dilution
H3K27Ac	CST	Acetyl Histone H3 (Lys27) (D5E4) XP® Rabbit mAb	8173S	C&R	1 to 50
H3K27me3	CST	Tri-Methyl-Histone H3 (Lys27) (C36B11) Rabbit mAb	9733	C&R	1 to 50
H3K4me3	CST	Tri-Methyl-Histone H3 (Lys4) (C42D8) Rabbit mAb	9751	C&R	1 to 50
H3K4me1	Abcam	Anti-Histone H3 (mono methyl K4) antibody - ChIP Grade	ab8895	C&R	1 to 50
Ms Isotype IgG	CST	Mouse (E7Q5L) mAb IgG2b Isotype Control	53484	C&R	1 to 50
Rb Isotype IgG	CST	Rabbit (DA1E) mAb IgG XP® Isotype Control	66362	C&R	1 to 50
YAP	CST	YAP (D8H1X) XP® Rabbit mAb	14074S	C&R, WB, IF	1 to 50, 1 to 1000, 1:350
TAZ	CST	TAZ (E9J5A) XP® Rabbit mAb	72804	C&R, WB, IF	1 to 50, 1 to 1000, 1:250
TEAD1	CST	TEAD1 (D9X2L) Rabbit mAb	12292	C&R, WB	1 to 50, 1 to 1000
TEAD4	SC	Anti-TEF-3 (TEAD4) Mouse Monoclonal Antibody (N-G2):	sc-101184	C&R, WB	1 to 50, 1 to 1000
p53	CST	P53 (1C12) Mouse mAb	2524	C&R, WB	1 to 50, 1 to 1000
beta-Tubulin	Proteintech	beta Tubulin Monoclonal Antibody (1D4A4)	66240-1-IG	WB	1 to 3000
Vinculin	CST	Vinculin (E1E9V) XP® Rabbit mAb	13901	WB	1 to 3000
p21	Santa Cruz	Waf1/Cip1/CDKN1A p21 Antibody (F-5):	sc-6246	WB	1 to 1000
p-TAZ (Ser89), p-YAP (Ser127)	CST	Phospho-TAZ (Ser89) (E1X9C) Rabbit mAB	59971	WB	1 to 1000
p-YAP (Ser127)	CST	Phospho-YAP (Ser127) (D9W2I) Rabbit mAb	13008	WB	1 to 1000
YAP/TAZ	CST	YAP/TAZ (D24E4) Rabbit mAb	8418	WB	1 to 1000
H3	CST	Histone H3 (1B1B2) Mouse mAb	14269	WB	1 to 3000
CYR61	CST	CYR61 (E5W3H) Rabbit mAb	39382	WB	1 to 1000
TEAD2	Proteintech	Tea Domain Family Member 2 (TEAD2)	21159-1-AP	WB	1 to 1000
p-LATS1 (Ser909), p-LATS2 (Ser872)	CST	Phospho-LATS1 (Ser909) Antibody	9157	WB	1 to 1000
LATS1	CST	LATS1 (C66B5) Rabbit mAb	3477	WB	1 to 1000
LATS2	Proteintech	Anti-LATS2 Rabbit Polyclonal Antibody	20276-1-AP	WB	1 to 1000
p-MOB1 (Thr35)	CST	Phospho-MOB1 (Thr35) (D2F10) Rabbit mAb	8699	WB	1 to 500
MOB1	CST	MOB1 (E1N9D) Rabbit mAb	13730	WB	1 to 1000
p-ERK1/2 (Thr202/Tyr204)	CST	Phospho-p44/42 MAPK (Erk1/2) (Thr202/Tyr204) (D13.14.4E) XP® Rabbit mAb	4370	WB	1 to 2000
ERK1/2	CST	p44/42 MAPK (Erk1/2) (137F5) Rabbit mAb	4695	WB	1 to 2000
Ki67	Abcam	Recombinant Anti-Ki67 antibody [SP6]	ab16667	IF	1 to 300

### Sheet: Secondary Antibodies
Target Name	Source	Antibody Name	Identifier	Application	Dilution
Anti-Mouse IgG - Unconjugated	Abcam	Rabbit Anti-Mouse IgG H&L	ab46540	C&R	1 to 75
Anti-Rabbit IgG - Unconjugated	Novus	Guinea Pig anti-Rabbit IgG (H+L) Secondary Antibody	NBP1-72763	C&R	1 to 75
Anti-Rabbit IgG - HRP	CST	Peroxidase (HRP) Anti-Rabbit IgG Goat Secondary Antibody	7074	WB	1 to 5000
Anti-Mouse IgG - HRP	CST	Peroxidase (HRP) Anti-Mouse IgG Horse Secondary Antibody	7076	WB	1 to 5000
Anti-Rabbit IgG - AF 647	Invitrogen	Goat anti-Rabbit IgG (H+L) Cross-Adsorbed Secondary Antibody, Alexa Fluor™ 647	A-21244	IF	1 to 500
Anti-Rabbit IgG - AF 660	Invitrogen	Goat anti Rabbit IgG (H+L) Secondary Antibody, Alexa Fluor 660, Invitrogen	A-21074	IF	1 to 500
Phalloidin/Actin - iFluor 594	Abcam	Phalloidin-iFluor 594 Reagent	ab176757	IF	1 to 2500
