## Supplementary Table 3 for "p53 activity licenses transcriptional regulation by YAP/TAZ-TEAD to shape expression landscapes during tumorigenesis"

### Sheet: FOR GSEA
Dupont et al. 2011	Cordenonsi et al. 2011	Wang et al. 2018	Park et al. 2020	Kurppa et al. 2020	Zhang et al. 2009	Kanai et al. 2024	SASP Genes	YAP/TAZ SASP Genes	KPsh Up	p53 Up, Blunted by shYAP/TAZ	Hafner_p53_targets
YAP/TAZ Gene Signature	MSIGDB: CORDENONSI_YAP_CONSERVED_SIGNATURE	Curated YAP/TAZ transcriptional target signature	YAP/AP1 Gene Signature	YAP/TEAD Gene Signature	TAZ/TEAD Gene Signature	YAP/TAZ-TEAD Gene Signature	SASP_Atlas	Secreted factors upregulated by p53 in a YAP/TAZ-TEAD dependent manner	Genes upregulated by 6 day p53 restoration in both KPsh1 and KPsh2 cells FC>2, FDR<0.05 1003 genes	Genes upregulated by 6 day p53 restoration in KPsh1 cells expressing shRen and downregulated by shYAP or shTAZ in KPsh1 with p53 on (FC>1.5, FDR<0.05)	List of p53 target genes based on ChIP-seq in 12 cell lines and compared to census and evaulation of p53 target genes.
PMID: 21654799	PMID: 22078877	PMID: 30380420	PMID: 32900774	PMID: 31935369	PMID: 19324877	PMID: 38473214	PMID: 31945054	Martin et al. 2025	Martin et al. 2025	Martin et al. 2025	PMID: 32070277
AMOTL2	NDRG1	MYOF	AMOTL1	AMOTL2	ABHD2	ABL2	CXCL1	Igfbp2	Vstm5	Tdrp	AEN
ANKRD1	STMN1	AMOTL2	EMP1	ANKRD1	BCAR4	ADRB2	PTX3	Igfbp5	Ei24	Rhoj	ANKRA2
ANLN	TSPAN3	LATS2	FEM1B	IGFBP3	BDNF	ANKRD1	MMP1	Vegfa	Magi2	Papss2	ANXA4
ARHGAP29	TGM2	CTGF	KRT18	LATS2	CHST3	AOX1	HMGA1	Pgf	Gabra1	Vegfa	APOBEC3C
AXL	DUSP1	CYR61	METRNL	PTPN14	CTGF	CCN1	GSTO1	Egf	Tcta	Osgin1	ASCC3
NA	THBS1	ANKRD1	PRSS23	DOCK5	CYR61	CCN2	GDF15	Csf1	C4bp	Loxl2	BAX
BIRC5	THBS1	ASAP1	SEMA3C	ASAP1	DAB2	CRIM1	PSME1	Csf2	Lzic	Stim1	BBC3
CCRN4L	THBS1	AXL	SPRED1	MYOF	FMN2	DDAH1	TIMP1	Csf3	Tmem43	Smpdl3a	BLOC1S2
CDC20	ITGB5	F3	TNFSF18	ARHGEF17	FRY	DKK1	PPIB	Mmp14	Frrs1	Atg16l2	BTG2
CDK6	DAB2	IGFBP3	ZSWIM6	CCDC80	GGH	DLC1	STC1	Fgf18	Tmem117	Sap18b	CCDC90B
CDKN2C	DAB2	CRIM1	AMOTL2	GADD45B	GJA5	ELL2	CTSB	Ccl2	Ttc38	Dmxl2	CCNG1
CENPF	DAB2	FJX1	ENC1	ITGB2	ITGB2	EPHA2	TNC	Edn1	Ldhd	Tigit	CDKN1A
COL4A3	CCN1	FOXF2	FHL2	SCHIP1	LHFP	FOSL1	LTBP1		Thyn1	Bmper	CERS5
CRIM1	TOP2A	GADD45A	KRT7	BICC1	LIFR	GADD45A	CTSD		Pisd-ps1	Tubb3	CES2
CTGF	PHGDH	CCDC80	NGF	FSCN1	MFAP5	NAV3	PLEC		Tmc6	Aff2	CMBL
CYR61	FSCN1	NT5E	PTGFRN	DLC1	OLR1	PAWR	COPA		St3gal4	Cdc42ep3	CSF1
DAB2	MARCKS	DOCK5	SERPINE1	NDRG1	PARVA	SH2D5	NME2		Pqlc3	Ablim3	CYFIP2
DDAH1	SGK1	PTPN14	TACSTD2	THBS1	PDGFRL	SMURF2	HMGB1		Fst	Col4a4	DCP1B
ASAP1	HEXB	ARHGEF17	TXNRD1	PHGDH	PMP22	TEAD4	FKBP10		Nxn	Maoa	DDB2
DLC1	BIRC5	NUAK2	ATP13A3	HEXB	PRR16	WWC1	QSOX1		C1qtnf1	Epas1	DRAM1
DUSP1	GAS6	TGFB2	ERGIC1	PDLIM2	PRSS23	ACAT2	TPD52L2		Dlk2	Sulf1	DUSP14
DUT	TK1	Rbms3	FLRT3	DDAH1	PTGS2	ADAMTS6	AKR1B1		Zfp579	Adgra2	DYRK3
ECT2	CRIM1		LAD1	MDFIC	PXDN	ANLN	BASP1		Igsf5	Fscn1	EPHA2
EMP2	SERPINE1		NUAK2	TGM2	RASAL2	ANXA2	IGFBP4		Mospd1	Brsk1	EPS8L2
ETV5	AXL		RAB31	TEAD1	SCARA3	AXL	P4HB		Rab6b	Maff	FAM210B
FGF2	ITGB2		SGK1	CXorf56	SMARCA1	C12orf75	HSPE1		Pdgfd	Col4a3	FBXO22
FLNA	CDC20		TAX1BP3	RPN2	SPARC	CEP55	PGK1		Blcap	Marchf3	FDXR
FSCN1	AMOTL2		VGLL3	YWHAZ	SPRED1	CLDN1	AKR1A1		Cpe	Ccn2	FOSL1
FSTL1	ETV5		CAPN2	ARHGAP29	STXBP6	CNN3	ECM1		Nudt18	Il17rd	FUCA1
GADD45B	GGH		EZR	CDK6	SYDE2	COL12A1	COL6A1		Orai1	Plcb4	GADD45A
GAS2L3	SCHIP1		GIPC1	GLIS2	TGFB2	CPA4	CST3		Emp1	Ripor2	GDF15
GAS6	CDKN2C		LAMC2	MARCKS	TMEM56	CYTH3	PDLIM1		Sdcbp2	Gadd45b	HSPA4L
GGH	FGF2		PAWR	MYO1C	ZNF738	DIAPH3	AARS		Ehd1	4933412E12Rik	IER5
GKAP1	FGF2		RBFOX2	PTGS2		EPAS1	EMILIN1		Ada	Nhsl2	IKBIP
GLIS2	EMP2		SH3RF2	STXBP6		EPB41L4B	NUCB1		F8a	Nnmt	ISCU
GLS	ANKRD1		TEAD1			EPG5	MMP2		Bmp6	Tnnt2	KITLG
HEXB	HMMR		WSB2			ESM1	CD44		Rtl5	Pmp22	LIF
HMMR	FSTL1		COL12A1			ETS1	GAPDH		Phlda3	Prnp	MDM2
AGFG2	DUT		FAM110A			F3	LGALS1		H2aw	Ptgs2	MICALL1
ITGB2	DDAH1		GPR39			FJX1	YWHAB		Myzap	Pdlim2	NADSYN1
ITGB5	CCN2		LHX4			FSTL3	TBCA		Ccp110	Ly6c1	NINJ1
LHFP	CENPF		PHLDB2			GADD45B	PRKCSH		Akr1b10	Kcns1	NTPCR
MACF1	GADD45B		RBPJ			GFRA1	MIF		Sdc1	Fry	ORAI3
MARCKS	SLIT2		SLC10A2			GNGT2	MYDGF		Zbtb26	Rasgrp3	PGPEP1
MDFIC	TGFB2		TGFB2			HBEGF	PLOD1		Zfp385a	Renbp	PHLDA3
MSRB3	TGFB2		WWC1			IL11	MYH9		Cyp2u1	Tcaf2	PLK2
MYO1C	PMP22		CTTNBP2NL			IL12A	LGALS3BP		Perp	Ddah1	PLK3
NDRG1	DAB2		FAM129B			IL7R	PDIA3		Phyhd1	Ret	PMAIP1
PDLIM2	DLC1		IL1R2			ITGB2	HSPA5		Tnfrsf12a	Ncam1	POLH
PHGDH	CCN1		LTBP2			KRT80	NPM1		Gtse1	H1f2	PPM1D
PMP22	GLS		PIP5K1A			KRT81	NPC2		Angel1	Atp6v0a4	PRKAB1
SCHIP1	TGM2		RIN2			LAMC2	IQGAP1		Dpep2	Klhl32	PTP4A1
SDPR	BICC1		SLC7A5			LETM2	EIF4A1		Scx	Slc39a8	RAP2B
SERPINE1	FLNA		TIMP3			MB21D2	PSAP		Tchh	Ism1	RNF19B
SERTAD4	TNNT2		ZFHX3			MFAP5	FLNA		Tmeff1	Ckb	RPS27L
SFRS2IP	COL4A3		DEN1			MPP4	HNRNPA2B1		Mycl	Aldh1l1	RRM2B
SGK1	MDFIC		FAT1			MPP7	MDH2		Prkcz	Cdh2	SAC3D1
SH2D4A	LHFPL6		KLF6			NLRP3	BGN		Nanos1	Tmcc3	SERTAD1
SHCBP1	CAVIN2		MAP2			NPPB	HEXA		Crybg2	Cyp1b1	SESN1
SLIT2	TNS1		PLEKHM2			NUAK2	HSP90AB1		Slc35e3	Scel	SESN2
STMN1	PDLIM2		SAMD4B			OXTR	MYL12B;MYL12A		Abcc5	Sap18	SLC12A4
TGFB2	SHCBP1		SMURF1			PCLO	FLNB		Mpzl3	Tgfb3	SLC30A1
TGM2	SH2D4A		TMEM184A			PKD1L2	ENO1		Pttg1ip	Dusp8	SULF2
THBS1	ECT2		ZSWIM4			PKP2	MRC2		Foxo6	Pcsk5	SUSD6
TK1	TGFB2					PRKAG2	IGFBP5		Pcyox1l	Fgf18	TGFA
TNNT2	ASAP1					RAB3B	MYL6		Nt5e	Adamts14	TM7SF3
TNS1	GLS					RAPH1	PPIA		Ackr3	Clmn	TMEM68
TOP2A	COL4A3					RFTN1	TPI1		Ier5l	Col7a1	TNFRSF10B
TSPAN3	AGFG2					RGS7	APP		E130317F20Rik	Shank2	TNFRSF10D
						RNF144B	PGAM1		Atg7	Plscr2	TP53I3
						SFTA1P	FKBP1A		Sytl2	Amotl2	TRAF4
						SGMS2	MDH1		Clcf1	Radil	TRIAP1
						SLC8A1	PRDX6		Nfkbie	Lrpap1	XPC
						TGM2	GSTP1		Pnpla2	Sema3a	ZNF219
						TK1	PKM		Asap3	Ly9	ZNF337
						TNFAIP3	CTSZ		Pon2	Col8a1	ZNF79
						TUBB6	TXNRD1		Psca	Plpp4
						VGLL3	DPYSL2		Tmc7	Rnd1
						WWC2	PFN1		Ctsl	Mir22hg
						ZNF367	HEXB		Cftr	Ttc12
							HSPA8		Slc31a1	Lbh
							HSPA1A;HSPA1B		Anks1b	Pgf
							ACTN4		Evpl	Arg1
							YWHAQ		Kdsr	Mgat4c
							PSMB6		Wdr45	Kcnab3
							TIMP2		Ccpg1	Prr5l
							ENO3		Klrg2	Thbd
							VASN		Dok1	Akap12
							AHNAK		Cxadr	Cald1
							YWHAE		Klhl32	Eprn
							SOD1		Hexa	Tent5a
							ARHGDIA		Slc45a3	Aif1l
							CLEC11A		Scoc	Nod1
							ACTN1		Mxd1	Tram1l1
							VIM		Zfp874a	Lhx6
							TKT		Rap2a	Gpm6a
							HSP90AA1		Plscr2	Aplp1
							PRCP		Tmem181b-ps	Kank4
							POTEF		Flrt3	Lhfp
							TPM2		Llgl2	Fabp3
							LDHA		Triqk	Flnc
							CALM1		Ndn	Gm2a
							COL12A1		Anxa8	Lrrn1
							LDHB		Slc39a13	Flt4
							PLOD3		Colgalt1	Inhba
							YWHAZ		Plekhb2	Myo16
							PARK7		Slc25a24	Ccl17
							HSPG2		Synm	Afap1l2
							WDR1		Mapt	H4c8
							VCL		Itm2c	Cysltr1
							CTHRC1		Tuft1	Capn6
							EEF2		Gcnt3	Col11a1
							PEBP1		Zbtb32	Fbxw10
							AGRN		Sh3d21	Stard5
							FN1		Clba1	Paqr7
							POSTN		Lrrc8b	Upk3b
							GDI2		Sphk1	Masp1
							CLIC1		Creb3	Ramp1
							ACTB;ACTG1		Pkp3	Timp3
							CALD1		Prrx2	Ccn1
							CORO1C		Qsox1	Akr1c14
							SH3BGRL3		Chmp1b	Dusp1
							PXDN		Prps2	Arhgef26
							GANAB		B4galnt3	Selp
							VCAN		Il22ra1	Sfrp4
							ACTBL2		Cyb561	Akap5
							TAGLN2		Pmm1	Clca3a1
							SERPINH1		Apol7a	Dlk2
							TLN1		Lrpap1	Sema7a
							LASP1		Samd5	Thbs1
							MSN		Mucl3	Ankrd1
							PSMA3		Ier3	Pla1a
							ALDOA		Hilpda	Aldh1a1
							IGF2		H2bc4	F5
							RCN1		Igsf9	H3c2
							FLNC		Psap	Synpo2l
							CAP1		Ppm1h	Crybg2
							EFEMP2		Cfh	Fhod3
							GSN		Sdc2	Cryab
							PRDX1		Tent5a	Sema4f
							COL6A2		Dusp14	Plxnb3
							HSP90B1		Serinc3	Ndnf
							PLS3		Col7a1	Upk1b
							EZR		Etnk2	Kif1a
							ALCAM		Mpv17l	Septin4
							CALU		Wdr35	Ccdc85a
							LOXL2		Syk	Mapk13
							COTL1		Chrnb1	Srgap3
							ALDOC		Gm46891	S100a7a
							GLO1		Plekhg6	4930486L24Rik
									Fam81a	Serpinb9b
									Gja1	Crct1
									Pcsk6	Snx20
									Fzd8	U90926
									Slc20a2	Nat8l
									Cfap157	Mab21l4
									P2ry2	Lor
									Phf20l1	Siglecg
									Adamts4	Frmpd1
									Ccdc122	Rtn1
									Fxyd5	Wnt9a
									Ccn2	Fam25c
									Map3k20
									Nhsl2	Scarf2
									Capn6	Fyn
									Crb2	Tm4sf1
									Ms4a8a	Ccdc136
									Clu	Fgf13
									Gadd45b	P3h3
									Aga	Loxl3
									Cdkl2	Tent5b
									2900052L18Rik	Flrt2
									Ctsd	Dusp14
									Cracr2b	Plekhh2
									Cutal	Jun
									Sox4	Sphk1
									Tmbim1	Klc3
									Tnfrsf18	Kdelr3
									Tns4	Fosb
									Adamtsl4	Nrg2
									St3gal3	Vcan
									Ajuba	Rtl8a
									Efna3	Aebp1
									Adgrg2	Kif3c
									Gpm6b	Slc39a13
									Mapre3	Dlx2
									Trim11	Ghr
									Pmp22	Fstl3
									Tspan2	Map1lc3a
									Ephx1	Slc16a2
									Vill	Rnf122
									Wls	Camk4
									Cttnbp2	Basp1
									Ntf5	Smyd1
									Sema6d	Cnn2
									Tnfsf4	Rcan2
									Pam	Pak3
									Cd151	Sp5
									Golim4	Prickle1
									Rcan2	Ly6a
									Sema3e	Igfbp7
									Uba7	Asap3
									Pmaip1	Lats2
									Adam9	Bcam
									Ltk	Clba1
									Crip2	Smad9
									Dlgap4	Cpeb1
									Tmtc4	Shisa4
									Jag2	Spaca7
									Lrrc61	Il34
									Arvcf	Pltp
									Galnt11	Klhl30
									Axl	Hecw2
									Pbxip1	Klhdc8a
									Herpud2	Fam184a
									Cxcl16	Scx
									Prkaa2	Sparc
									Pls3	Glipr2
									Klra2	Zfp185
									Slc9a2	Dcaf12l1
									Tinagl1	Tbc1d9
									Sbk1	Plxdc2
									9430018G01Rik	Gadd45g
									Cpeb2	Kcnj4
									Ror1	Wnt10a
									Cav1	Klhdc7a
									Stx11	Myh7
									Plaat3	Trim7
									Lman1l	Wnt7a
									Tspan17	Ldhb
									Dusp10	Sned1
									Cul9	Col5a1
									Psrc1	Kcnf1
									Tgfbr2	Mcpt8
									Cdk18	Apc2
									Abca4	Lamc3
									Tmem108	Cdhr1
									Cd109	Npr2
									Irs1	Prss27
									Cdh13	Scn5a
									Adrb2	Acvrl1
									Jun	Adamts7
									Gpr39	Btn1a1
									Ube2h	Scn3b
									Gdf11	Fez1
									H2-DMb1	Alox5
									Lrrc10b	Ces2f
									Krt80
									Orai2
									2610528A11Rik
									Cnn2
									Kctd11
									M1ap
									Adcy1
									Tmem151a
									Map7
									Mmp14
									D5Ertd579e
									Fam114a1
									Tram1l1
									Sugct
									Mvb12b
									Pkd1l3
									Ltbp3
									Dsp
									Ttc12
									Pcdhb18
									Ulk2
									Myo5b
									Frmd6
									Sidt2
									Syt16
									Iqck
									Pbp2
									Sorl1
									Tmem184b
									Sh2b2
									Sgsm2
									Casz1
									Mfge8
									Pof1b
									Plod2
									Tnfrsf10b
									Efemp1
									Palmd
									Plxna2
									Rnf183
									Gpm6a
									Tctn1
									Prnp
									Pla1a
									Castor2
									Dhh
									Sesn3
									Ptprs
									Pak6
									Ctxn1
									Plcl1
									Pros1
									Nova2
									Lor
									Lynx1
									Myo1c
									Atp6v1c2
									Slc31a2
									Cep170b
									Wdr78
									Rasl11b
									Nme4
									Acad11
									Nexmif
									Cd81
									Gtf3c1
									Dpysl3
									H1f2
									Gadd45g
									Atp8b5
									Trim7
									Ercc5
									Thsd1
									Cyp1b1
									Fndc10
									Fam214a
									Ppef1
									Ddit4l
									Acox2
									Nudt16
									Epha2
									Amotl1
									Myh14
									Smad7
									Cyld
									Ccl2
									Kcnf1
									Pim1
									Eppk1
									Il34
									4930429B21Rik
									Kcnq5
									Ripor2
									Rhob
									Bcar3
									Lrrc32
									Ces2g
									Ano1
									Ankrd44
									Snai3
									Enc1
									Tspan9
									Nuak1
									Sema3c
									Inf2
									Ccdc65
									Tpp1
									Slc22a23
									Cemip2
									Cpped1
									Cavin2
									Gjb5
									Ttc28
									Cmtm3
									Igfbp3
									Ptk7
									Trim12a
									Abcb1b
									Polk
									Bcam
									Il16
									Slc25a40
									Procr
									Rnf169
									Ckmt1
									Pid1
									Btbd11
									Fscn1
									Krt7
									Sfrp4
									Ddr1
									Aen
									Srgap1
									Gsto1
									Kif9
									Capn2
									9330179D12Rik
									Gnao1
									Lhpp
									Nav1
									Ghr
									B930095G15Rik
									Tsku
									Arhgef4
									Pik3ip1
									Ptpdc1
									Bcas3
									Bmp1
									Pcdhga7
									Shank2
									Zfp760
									Mapk13
									Fam71f1
									Pcsk5
									Unc5c
									Fam102a
									Gas6
									Sap18
									Ikbke
									Ppp1r13l
									Hs6st2
									Fhdc1
									Klhl24
									Clip2
									Adgra2
									Mal2
									Lmo7
									Sprr2a3
									Ezr
									Nbeal2
									Zfp697
									Edn1
									Car12
									Vopp1
									Susd6
									Pde2a
									Aldh3a1
									Igsf11
									Rnf11
									Scel
									Snn
									Lfng
									Tubal3
									Acsbg1
									Nbl1
									Emx2
									Mcam
									Cerk
									Stard5
									Dlx3
									Il5ra
									F2r
									Fosl2
									Slc12a4
									Pcdhb19
									Vwa7
									Tbc1d2
									Zbtb46
									Ddah1
									Igfbp7
									Gm6634
									Exoc4
									Cish
									C9
									Lbh
									Pcdh1
									Zdhhc14
									Slc4a3
									Cercam
									Wnt10a
									Fbxl21
									Pidd1
									Tdrd5
									Arhgap23
									Nkain3
									Mapk4
									Mgmt
									Myo10
									Zmat3
									Nptx1
									Sptb
									Pkhd1l1
									Homer3
									Arg1
									Pik3r3
									Cdhr2
									Tulp4
									Slc43a2
									Loxl4
									Gdpd5
									Gzme
									Atp11a
									Fbxl20
									Klhl26
									Btg2
									Pcdhb17
									Cep295nl
									Alpk1
									Crebrf
									Fgf18
									Arl4c
									Cyp4f17
									Dapk1
									Sim2
									Ttc9
									Phldb2
									Pltp
									Adcy9
									Dzip1
									Radil
									Nfe2l3
									Snx20
									Kcnj4
									Iffo2
									Ccng1
									Tigit
									Pard6g
									Map3k9
									Itpripl2
									Chst15
									Cflar
									Nrg1
									Timp2
									Parm1
									Mirt1
									Mal
									Gsn
									Il18
									Rasgrp3
									Epha4
									Ptk2b
									Man2b2
									Dglucy
									Erc2
									Itga3
									Plin2
									Ms4a10
									Hspa12b
									Slc4a4
									Mfhas1
									Eps8l2
									Atp6v0a4
									Cdh6
									Lratd1
									Afap1
									Tmem8b
									Plcg2
									Rbbp8nl
									Tekt2
									Gm14137
									Adamts6
									Tcn2
									Foxn1
									Ly9
									Slc37a2
									Mxd4
									Msln
									Cdh2
									Basp1
									Cpeb1
									Jam2
									Hgfac
									Gm19765
									Cpvl
									Gpr68
									Dok2
									Lpcat2
									Fbxo32
									Endod1
									Serpinb9
									Eps8l1
									Igsf9b
									Ablim1
									Gm16386
									Grip1
									Fam184a
									Htra1
									Fbxw10
									Mro
									Tbc1d24
									Pmepa1
									H3c4
									Abhd4
									Tsc22d2
									Serinc5
									Gjb4
									Spn
									Rusc2
									Adam8
									Sorbs2
									Atp9a
									Gab2
									Lrrn4
									Cdh3
									Wipi1
									Foxj1
									Fam214b
									Podn
									Acox3
									Agrn
									Nod1
									Klhl30
									Wfs1
									Dnaja4
									Zfp185
									Gpx3
									Col5a1
									Ism1
									Acta1
									Prdm8
									Map6
									Osbpl5
									S100a7a
									Cpt1c
									Tns3
									Ccnd2
									Plekhn1
									Sh2d1b1
									Ahnak
									Dusp8
									Msx2
									Tcaf2
									Ogdhl
									Tmem63b
									Cited4
									Gm10575
									Ndrg4
									Amotl2
									Mrgpre
									Gm19589
									Plekhs1
									Dmkn
									Ltbp2
									Cd55
									Sorbs3
									Slc5a8
									Fcgr3
									Actn1
									Pkp1
									Vwf
									Myo16
									Paqr7
									Lats2
									Mdm2
									Gpr50
									Gm9949
									Sema7a
									Serpinb6b
									Mcpt8
									Sp5
									Cd59a
									Trim16
									Crim1
									Cldn6
									Clca3b
									Klhdc8a
									Shisa4
									Eprn
									Golga7b
									Arap2
									Lhfp
									Dgka
									Ntn1
									Serpinb5
									Synpo
									Pm20d1
									Apln
									Mmp15
									Serpinb2
									Dapk2
									Spsb1
									Il17re
									S1pr5
									Slc2a9
									Aplp1
									Gm36582
									Lrrn4cl
									Pitpnc1
									Plk2
									Sncg
									Tgfb3
									Rnd1
									Notch4
									Syngap1
									Tnk2os
									Vtcn1
									Pcdhb16
									Krt14
									Ptpn14
									Pak3
									Fam83c
									Bnc1
									Arhgap40
									Ecm1
									Clmn
									Macf1
									Rdh10
									Zfp750
									Sp9
									Gm12185
									Ccnd1
									Smyd1
									Tmem184a
									Sulf1
									Ctsf
									Rab11fip5
									Nrcam
									9230114K14Rik
									Mx1
									Trp53inp2
									Fblim1
									Slc39a8
									Lamb3
									Ramp1
									Plxnd1
									Wnt7a
									Elmod1
									Col8a1
									Plxnb1
									Crisp1
									Sema4f
									Afap1l2
									Kcnab1
									Itgb6
									Inka2
									Chrm3
									Hspg2
									Gkn2
									Adgrg6
									Creb3l1
									Kcnab3
									Flnc
									Tnfrsf23
									Trim12c
									Abat
									Gm2a
									Ptp4a3
									Krt4
									Tbc1d9
									Mxra7
									Ano7
									Tktl1
									Ptgis
									Mslnl
									Vstm2l
									Tuba8
									Shroom4
									Sprr1a
									Nell2
									Egf
									Ahnak2
									Sowahb
									Sned1
									Plxdc2
									Klhdc7a
									Cdkn1a
									Garnl3
									Glipr1
									Ldb3
									Fez1
									C920009B18Rik
									Akr1c14
									Gm6093
									Sec14l5
									Trp53inp1
									Arhgef26
									Lrtm2
									Vmn2r79
									Mst1
									Prokr2
									Ass1
									H2ac4
									Vash1
									Plxnb3
									Tns1
									Plpp7
									Mcpt2
									Azin2
									Sorbs2os
									Bmp8b
									Cd55os
									Gbp4
									Fhod3
									Sult4a1
									Sparc
									Cyp21a1
									Capn13
									Gm13415
									Tnip3
									Aif1l
									Npr2
									Flacc1
									Nppb
									Flt4
									Myh7
									Tmem266
									Fbln2
									Chst8
									Cdhr1
									Unc13d
									Fer1l4
									Trp53
									Adcy5
									Ankrd1
									Dusp1
									Gm16638
									Crct1
									Itgb4
									Muc5ac
									Espn
									Cdc42bpg
									Ivl
									1700007J10Rik
									Ltb4r1
									Ccl17
									Il18rap
									Scn5a
									Lhx6
									Bhlha9
									Dmrtc1a
									Crocc2
									Abcg1
									Hrh1
									Apc2
									Cald1
									Slc29a4
									Col4a4
									Tnfaip3
									Tek
									Clca3a2
									Col11a1
									Dbn1
									Tmem200a
									Cox6b2
									Chst11
									Cysltr1
									Celf5
									Timp3
									Ccdc9b
									Upk1b
									Tap1
									Ccdc80
									Rgs12
									Egfr
									Gkn1
									Vat1l
									Rem2
									Hecw2
									BC021767
									Masp1
									Nipal2
									Bmp8a
									Kank4
									Chrna1
									Pglyrp3
									C130083M11Rik
									1700003M07Rik
									Inhba
									Insyn2a
									Prr32
									Rasl10b
									Apob
									Ccdc87
									Rab7b
									Sdc3
									Aldh1a1
									9930111J21Rik2
									Serpine1
									Cryab
									Rora
									Olfr1372-ps1
									Akap5
									Gbp9
									Adamts7
									4930486L24Rik
									Dab2
									Ltf
									Sulf2
									Wnt7b
									Lamc3
									Adrb3
									Serinc2
									Gm5424
									Gprc5b
									Hacd4
									Nkx2-9
									Synpr
									Map7d2
									Btn1a1
									Eda2r
									Zfp365
									Noxa1
									Tbc1d8
									Serpine2
									Fam124a
									Ccn1
									Glipr2
									Tmc3
									Fcna
									Hyal1
									Axin2
									Lgr6
									Prr5l
									Ctse
									Dlc1
									AU018091
									Gm4610
									Abca1
									Akap12
									Drd3
									Col4a3
									Scn1b
									Oxct2a
									Nlrc3
									Cpz
									P2rx2
									Gask1b
									Nectin4
									Slc4a11
									Prss27
									Tshr
									Kcns1
									Gal3st2
									Cd80
									Gm26705
									Inhbb
									Ccn4
									Ak1
									Perm1
									Csf1r
									Dchs2
									Srcin1
									Thbd
									Col12a1
									Adgrb2
									Ctla2b
									Tmem202
									Cacna2d4
									Lmcd1
									Fam25c
									Dscaml1
									Robo3
									Fas
									Ptprv
									Hic1
									Fat2
									Veph1
									Clca3a1
									Selp
									Tspan32
									Myh15
									Sh3tc2
									St14
									Upk3b
									Ces2b
									1110002E22Rik
									Nat8l
									Serpinb1c
									Tbx20
									F5
									Synpo2l
									Siglecg
									Stab1
									Adam28
									Dysf
									Gria3
									Npr3
									Rtn1
									Jph2
									Fam107a
									Ces2e
									Mmp24
									H3c2
									Svop
									Ndnf
									Slc5a12
									Krt87
									Angptl2
									Gdnf
									Acta2
									Mab21l4
									Atg9b
									Tmem130
									Thbs1
									Matn4
									Pitpnm3
									Serpinb9b
									Vgll3
									Mn1
									Lama3
									Col2a1
									Mctp2
									Hivep3
									Tex15
									Acvrl1
									Srgap3
									1700007K13Rik
									Stox2
									Prss12
									Sytl1
									Kif1a
									Ces2f
									Fgf14
									Igfbp2
									Ano3
									Hcn4
									Gbp8
									Frmpd1
									Samd12
									Gna15
									Wnt9a
									Scn3b
									Ctla2a
									Notch3
									Alox5
									Septin4

### Sheet: Yap Taz Target Gene Signatures
Dupont2011	Cordenonsi2011	Zhang2008_Yap_Up	Wang2018	Park2020YapAP1	Kurppa2020	Zhang2009	Kanai 2024
Dupont 2011: Nature. 2011 Jun 8;474(7350):179-83. doi: 10.1038/nature10137. Contains the genes commonly upregulated by YAP in human MCF10A cells, mouse NIH3T3 cells and mouse liver as obtained from the merging of data published in Zhao 2008 (PMID: 18579750), Dong 2007 (PMID: 17889654), and Ota 2008 (PMID: 19004856)	Cordenonsi 2011: Cell Nov 11;147(4):759-72. doi: 10.1016/j.cell.2011.09.048. CORDENONSI_YAP_CONSERVED_SIGNATURE in MSigDB	Zhang 2008: Cancer Res. 2008 Apr 15;68(8):2789-94. doi: 10.1158/0008-5472.CAN-07-6205. Genes up-regulated in MCF10A cells (breast cancer) over-expressing YAP1. YAP1_UP in MSigDB	Wang 2018: Cell Rep. 2018 Oct 30; 25(5): 1304–1317.e5. doi: 10.1016/j.celrep.2018.10.001. Hippo pathway activity is best characterized by a YAP/TAZ transcriptional target signature of 22 genes, which shows robust prognostic power across cancer types.	Park 2020: Cancer Res. 2020 Nov 1;80(21):4768-4779. doi: 10.1158/0008-5472.CAN-20-0907. Cross-referenced list of genes co-regulated by YAP and AP-1 in RNA-sequencing analysis with publicly available ChIP-seq datasets for YAP (GSE97972) and AP-1 (GSE105734, GSE91550), establishing a list of 64 high-confidence YAP/AP-1 target genes.	Kurppa 2020: Cancer Cell. 2020 Jan 13;37(1):104-122.e12. doi: 10.1016/j.ccell.2019.12.006. This curated YAP signature was filtered to include only those genes that were associated with strong YAP binding upon osimertinib/trametinib treatment in PC-9 cells based on ChIP-Seq data (peaks with ChIP/input enrichment fold-change greater than 10).	Zhang 2009: J Biol Chem. 2009 May 15;284(20):13355-13362. doi: 10.1074/jbc.M900843200. TEAD dependent YAP targets with shared regulation by Yap and Taz	Kanai 2024: Cancers 2024, 16(5), 852; https://doi.org/10.3390/cancers16050852. Yap/Taz-Tead signature of upregulated genes in at least 3/4 human melanoma cell lines predicting tumor cell dependence on Yap/Taz-Tead.
AMOTL2	NDRG1	ARHGEF10	MYOF	AMOTL1	AMOTL2	ABHD2	ABL2
ANKRD1	STMN1	ZNHIT6	AMOTL2	EMP1	ANKRD1	BCAR4	ADRB2
ANLN	TSPAN3	FAM167A	LATS2	FEM1B	IGFBP3	BDNF	ANKRD1
ARHGAP29	TGM2	C8orf48	CTGF	KRT18	LATS2	CHST3	AOX1
AXL	DUSP1	C8orf58	CYR61	METRNL	PTPN14	CTGF	CCN1
NA	THBS1	NMRK1	ANKRD1	PRSS23	DOCK5	CYR61	CCN2
BIRC5	THBS1	CAMK4	ASAP1	SEMA3C	ASAP1	DAB2	CRIM1
CCRN4L	THBS1	CCDC8	AXL	SPRED1	MYOF	FMN2	DDAH1
CDC20	ITGB5	CDIPT	F3	TNFSF18	ARHGEF17	FRY	DKK1
CDK6	DAB2	CNP	IGFBP3	ZSWIM6	CCDC80	GGH	DLC1
CDKN2C	DAB2	COX8A	CRIM1	AMOTL2	GADD45B	GJA5	ELL2
CENPF	DAB2	STEEP1	FJX1	ENC1	ITGB2	ITGB2	EPHA2
COL4A3	CCN1	CYP4B1	FOXF2	FHL2	SCHIP1	LHFP	FOSL1
CRIM1	TOP2A	DDB2	GADD45A	KRT7	BICC1	LIFR	GADD45A
CTGF	PHGDH	DLX5	CCDC80	NGF	FSCN1	MFAP5	NAV3
CYR61	FSCN1	SHLD2	NT5E	PTGFRN	DLC1	OLR1	PAWR
DAB2	MARCKS	DENND10	DOCK5	SERPINE1	NDRG1	PARVA	SH2D5
DDAH1	SGK1	PIERCE2	PTPN14	TACSTD2	THBS1	PDGFRL	SMURF2
ASAP1	HEXB	FLOT1	ARHGEF17	TXNRD1	PHGDH	PMP22	TEAD4
DLC1	BIRC5	BICRA	NUAK2	ATP13A3	HEXB	PRR16	WWC1
DUSP1	GAS6	GTPBP3	TGFB2	ERGIC1	PDLIM2	PRSS23	ACAT2
DUT	TK1	KCNK12	Rbms3	FLRT3	DDAH1	PTGS2	ADAMTS6
ECT2	CRIM1	WASHC4		LAD1	MDFIC	PXDN	ANLN
EMP2	SERPINE1	LLGL1		NUAK2	TGM2	RASAL2	ANXA2
ETV5	AXL	MAML2		RAB31	TEAD1	SCARA3	AXL
FGF2	ITGB2	MOCS2		SGK1	CXorf56	SMARCA1	C12orf75
FLNA	CDC20	MSN		TAX1BP3	RPN2	SPARC	CEP55
FSCN1	AMOTL2	MYLK		VGLL3	YWHAZ	SPRED1	CLDN1
FSTL1	ETV5	NRAS		CAPN2	ARHGAP29	STXBP6	CNN3
GADD45B	GGH	CDK14		EZR	CDK6	SYDE2	COL12A1
GAS2L3	SCHIP1	PRKACG		GIPC1	GLIS2	TGFB2	CPA4
GAS6	CDKN2C	PTPMT1		LAMC2	MARCKS	TMEM56	CYTH3
GGH	FGF2	RAB40C		PAWR	MYO1C	ZNF738	DIAPH3
GKAP1	FGF2	RFTN1		RBFOX2	PTGS2		EPAS1
GLIS2	EMP2	RGCC		SH3RF2	STXBP6		EPB41L4B
GLS	ANKRD1	RHOQ		TEAD1			EPG5
HEXB	HMMR	RPN2		WSB2			ESM1
HMMR	FSTL1	SAMSN1		COL12A1			ETS1
AGFG2	DUT	SEMA3C		FAM110A			F3
ITGB2	DDAH1	SIAE		GPR39			FJX1
ITGB5	CCN2	SNAP23		LHX4			FSTL3
LHFP	CENPF	SNX7		PHLDB2			GADD45B
MACF1	GADD45B	TEAD1		RBPJ			GFRA1
MARCKS	SLIT2	SHISA4		SLC10A2			GNGT2
MDFIC	TGFB2	DRAM2		TGFB2			HBEGF
MSRB3	TGFB2	FAF2		WWC1			IL11
MYO1C	PMP22	YWHAZ		CTTNBP2NL			IL12A
NDRG1	DAB2			FAM129B			IL7R
PDLIM2	DLC1			IL1R2			ITGB2
PHGDH	CCN1			LTBP2			KRT80
PMP22	GLS			PIP5K1A			KRT81
SCHIP1	TGM2			RIN2			LAMC2
SDPR	BICC1			SLC7A5			LETM2
SERPINE1	FLNA			TIMP3			MB21D2
SERTAD4	TNNT2			ZFHX3			MFAP5
SFRS2IP	COL4A3			DEN1			MPP4
SGK1	MDFIC			FAT1			MPP7
SH2D4A	LHFPL6			KLF6			NLRP3
SHCBP1	CAVIN2			MAP2			NPPB
SLIT2	TNS1			PLEKHM2			NUAK2
STMN1	PDLIM2			SAMD4B			OXTR
TGFB2	SHCBP1			SMURF1			PCLO
TGM2	SH2D4A			TMEM184A			PKD1L2
THBS1	ECT2			ZSWIM4			PKP2
TK1	TGFB2						PRKAG2
TNNT2	ASAP1						RAB3B
TNS1	GLS						RAPH1
TOP2A	COL4A3						RFTN1
TSPAN3	AGFG2						RGS7
							RNF144B
							SFTA1P
							SGMS2
							SLC8A1
							TGM2
							TK1
							TNFAIP3
							TUBB6
							VGLL3
							WWC2
							ZNF367
